# Persistent *Salmonella* infections in humans are associated with mutations in the BarA/SirA regulatory pathway

**DOI:** 10.1101/2022.06.21.496976

**Authors:** Alexandra Grote, Bar Piscon, Abigail L. Manson, Jonathan Livny, Ashlee M. Earl, Ohad Gal-Mor

## Abstract

The bacterial pathogen *Salmonella enterica* is able to establish persistent infections, evading antibiotics and the host immune system and providing a reservoir for recrudescence and transmission to new hosts. Non-typhoidal serovars (NTS) of *S. enterica* can establish and maintain symptomatic and asymptomatic long term human infections that may predispose carriers to inflammatory bowel diseases and cancer. Defining the adaptations and host-pathogen interactions enabling these persistent infections is key to devising more effective strategies to combat and prevent persistent bacterial infections. Using comparative genomics of 639 S*almonella* NTS isolates belonging to 49 serovars that were longitudinally obtained from 256 salmonelosis patients during different stages of infection, we identified numerous genetic variations accruing over time in strains isolated from the same patient. Many of these changes were found in the same gene across multiple patients and serovars. Among these variant loci, genes encoding global transcriptional regulators were found to be the most commonly mutated between early and late same-patient isolates. Genetic changes in the SirA/BarA two-component regulatory system were particularly frequent, with mutations identified in 24 independent patients. Comparative RNA-Seq analysis revealed that distinct mutations in *sirA/barA* that arose independently in late isolates of multiple patients lead to significantly diminished expression of virulence-associated genes encoded in the *Salmonella* Pathogenicity Islands (SPIs) 1 and 4, many of which are known to be critical for host cell invasion and the production of enteritis. Using the salmonellosis mouse model we showed that these mutations in *sirA/barA* genes confer attenuated virulence *in-vivo*. Taken together, these data suggest that selection of mutations in the SirA/BarA pathway facilitates persistent *Salmonella* infection in humans, possibly by attenuating *Salmonella* virulence and its ability to cause inflammation.
