## Supplemental Table 3 for "Persistent *Salmonella* infections in humans are associated with mutations in the BarA/SirA regulatory pathway"

### Sheet: Sheet1
Supplemental Table 3: Plasmid frequency in early and late isolates
Plasmid_ID	Early_Count	% early plasmids	% of early strains w/ plasmid	Late_Count	% late plasmids	% of late strains w/ plasmid
plasmid_60	67	13.786	30.3167	104	14.7937	30.8605
plasmid_226	38	7.81893	17.1946	67	9.53058	19.8813
plasmid_368	29	5.96708	13.1222	43	6.11664	12.7596
plasmid_472	26	5.34979	11.7647	41	5.83215	12.1662
plasmid_13	25	5.14403	11.3122	41	5.83215	12.1662
plasmid_695	22	4.52675	9.95475	38	5.40541	11.276
plasmid_369	21	4.32099	9.50226	32	4.55192	9.49555
plasmid_259	10	2.05761	4.52489	16	2.27596	4.74777
plasmid_46	8	1.64609	3.61991	11	1.56472	3.26409
plasmid_34	8	1.64609	3.61991	18	2.56046	5.34125
plasmid_261	8	1.64609	3.61991	12	1.70697	3.56083
plasmid_61	7	1.44033	3.16742	2	0.284495	0.593472
plasmid_6	7	1.44033	3.16742	10	1.42248	2.96736
plasmid_213	7	1.44033	3.16742	5	0.711238	1.48368
plasmid_637	6	1.23457	2.71493	6	0.853485	1.78042
plasmid_141	6	1.23457	2.71493	8	1.13798	2.37389
plasmid_361	5	1.02881	2.26244	8	1.13798	2.37389
plasmid_357	4	0.823045	1.80995	7	0.995733	2.07715
plasmid_476	3	0.617284	1.35747	7	0.995733	2.07715
plasmid_2178	4	0.823045	1.80995	6	0.853485	1.78042
