## Supplemental Table 4 for "Persistent *Salmonella* infections in humans are associated with mutations in the BarA/SirA regulatory pathway"

### Sheet: Sheet1
Supplemental_Table_4: S. enterica isolates that gained large numbers of AMR genes
Isolate	Serovar	Patient	Isolation Date	Days since 1st Isolate	Isolate #	Early or late	Within-Pateint SNPs	Plasmid	Plasmids Lost in Late Isolate	Plasmids Gained in Late Isolate	AMR Lost in Late Isolate	AMR Gained in Late Isolate
107431	S.hadar	patient 53	2007-01-22	28	3	Late	0; 0; 0	plasmid_34;plasmid_4597;plasmid_60;plasmid_695;		plasmid_34		AAC(6')-Iy;marA;OKP-B-10;msbA;emrR;emrA;emrB;bacA;mdsC;adeF;mdsA;golS;acrB;Escherichia coli acrA;kdpE;sdiA;MdtK;basS;ugd;acrD;PmrF;mdtM;cpxA;Escherichia coli mdfA;mdtB;mdtC;baeR;CRP;APH(3'')-Ib;APH(6)-Id;tet(C);sul2;dfrA14;Escherichia coli UhpT with mutation conferring resistance to fosfomycin;Escherichia coli GlpT with mutation conferring resistance to fosfomycin;Escherichia coli gyrA with mutat…
117944	S.hadar	patient 99	2008-09-02	42	3	Late	4; 1; 5	plasmid_60;plasmid_695;				AAC(6')-Iy;marA;OKP-B-10;msbA;Escherichia coli mdfA;emrR;emrA;emrB;bacA;kdpE;Escherichia coli acrA;acrB;golS;mdsA;adeF;mdsC;ugd;basS;MdtK;sdiA;acrD;PmrF;mdtM;cpxA;baeR;mdtC;mdtB;CRP;tet(C);APH(6)-Id;APH(3'')-Ib;Escherichia coli nfsA mutations conferring resistance to nitrofurantoin;Escherichia coli UhpT with mutation conferring resistance to fosfomycin;Escherichia coli GlpT with mutation conferri…
95813	S.16:l,v:-	patient 182	2005-05-23	75	3	Late	0	plasmid_184;plasmid_213;plasmid_novel_0;				AAC(6')-Iy;marA;OKP-B-10;msbA;mdsC;adeF;mdsA;golS;acrB;Escherichia coli acrA;TEM-60;kdpE;emrR;emrA;emrB;sdiA;MdtK;basS;ugd;mdtB;mdtC;baeR;CRP;bacA;acrD;mdtM;PmrF;cpxA;Escherichia coli mdfA;TEM-117;TEM-87;Escherichia coli UhpT with mutation conferring resistance to fosfomycin;Haemophilus influenzae PBP3 conferring resistance to beta-lactam antibiotics;Escherichia coli GlpT with mutation conferring…
125115	S.virchow	patient 171	2009-07-26	39	3	Late	0; 1; 1	plasmid_141;plasmid_60;	plasmid_novel_0			baeR;mdtC;mdtB;ugd;basS;MdtK;sdiA;AAC(6')-Iaa;marA;OKP-B-10;emrR;emrA;emrB;bacA;CRP;msbA;mdsC;adeF;mdsA;golS;acrB;Escherichia coli acrA;acrD;mdtM;kdpE;TEM-60;PmrF;Escherichia coli mdfA;cpxA;catB3;tet(Y);ErmX;Escherichia coli UhpT with mutation conferring resistance to fosfomycin;Haemophilus influenzae PBP3 conferring resistance to beta-lactam antibiotics;Escherichia coli gyrA conferring resistanc…
108756	S.typhimurium	patient 191	2007-05-07	36	3	Late	3; 3; 3; 0; 0; 0	plasmid_226;plasmid_369;	plasmid_novel_0			emrR;emrA;emrB;bacA;OKP-B-10;marA;AAC(6')-Iaa;acrB;Escherichia coli acrA;TEM-60;kdpE;mdtM;mdtB;mdtC;baeR;PmrF;Escherichia coli mdfA;sdiA;cpxA;MdtK;basS;ugd;golS;mdsA;mdsB;mdsC;msbA;aadA;sul1;CRP;acrD;CARB-7;floR;sul1;sul1;Haemophilus influenzae PBP3 conferring resistance to beta-lactam antibiotics;Escherichia coli UhpT with mutation conferring resistance to fosfomycin;Escherichia coli GlpT with m…
116885	S.newport	patient 87	2008-07-27	41	2	Late	0	plasmid_novel_0;				Escherichia coli mdfA;msbA;OKP-B-10;marA;AAC(6')-Iy;sdiA;MdtK;ugd;mdtB;mdtC;baeR;bacA;emrB;emrA;emrR;CRP;mdsC;adeF;mdsA;golS;acrB;Escherichia coli acrA;acrD;kdpE;mdtM;PmrF;cpxA;tet(C);APH(6)-Id;APH(3'')-Ib;APH(6)-Id;APH(3'')-Ib;Escherichia coli nfsA mutations conferring resistance to nitrofurantoin;Escherichia coli UhpT with mutation conferring resistance to fosfomycin;Haemophilus influenzae PBP3…
115784	S.enteritidis	patient 61	2008-06-03	35	4	Late	0; 0; 1; 0; 1; 1	plasmid_368;plasmid_704;		plasmid_704		Escherichia coli mdfA;msbA;sdiA;AAC(6')-Iaa;marA;OKP-B-10;MdtK;basS;ugd;mdtB;mdtC;baeR;emrR;emrA;emrB;bacA;kdpE;Escherichia coli acrA;acrB;golS;mdsA;adeF;mdsC;CRP;acrD;PmrF;cpxA;mdtM;ErmX;Escherichia coli UhpT with mutation conferring resistance to fosfomycin;Haemophilus influenzae PBP3 conferring resistance to beta-lactam antibiotics;Escherichia coli GlpT with mutation conferring resistance to f…
88983	S.virchow	patient 230	2004-01-05	6	2	Late	0; 0; 4; 0; 4; 4	plasmid_60;				msbA;OKP-B-10;marA;AAC(6')-Iaa;sdiA;MdtK;basS;ugd;mdtB;mdtC;baeR;emrR;emrA;emrB;bacA;CRP;mdsC;adeF;mdsA;golS;acrB;Escherichia coli acrA;acrD;mdtM;kdpE;TEM-60;PmrF;Escherichia coli mdfA;cpxA;ErmX;Escherichia coli UhpT with mutation conferring resistance to fosfomycin;Haemophilus influenzae PBP3 conferring resistance to beta-lactam antibiotics;Escherichia coli gyrA conferring resistance to fluoroqu…
115131	S.virchow	patient 43	2008-04-09	34	3	Late	6; 4; 2		plasmid_5			OKP-B-10;marA;AAC(6')-Iaa;sdiA;MdtK;basS;ugd;mdtB;mdtC;baeR;CRP;emrB;emrA;bacA;Escherichia coli acrA;acrB;golS;mdsA;adeF;mdsC;acrD;msbA;mdtM;kdpE;TEM-60;PmrF;Escherichia coli mdfA;cpxA;emrR;dfrA15;aadA13;sul1;tet(B);tet(D);catI;ErmX;Escherichia coli UhpT with mutation conferring resistance to fosfomycin;Haemophilus influenzae PBP3 conferring resistance to beta-lactam antibiotics;Escherichia coli …
