## Supplemental Table 5 for "Persistent *Salmonella* infections in humans are associated with mutations in the BarA/SirA regulatory pathway"

### Sheet: All_CDS_NYS_Variant_GO_Enrichme
Supplemental Table 5: GO term enrichment of genes containing nonsynonymous or nonsense variants between early and late same-patient isolates
GO ID	GO Name	FDR	P-Value	Nr Test	Nr Reference	Non Annot Test	Non Annot Reference
GO:0032774	RNA biosynthetic process	0.00645424	3.99231e-06	34	266	147	3120
GO:0006351	Transcription, DNA-templated	0.00645424	1.97533e-06	34	257	147	3129
GO:0097659	Nucleic acid-templated transcription	0.00645424	2.71269e-06	34	261	147	3125
GO:0050789	Regulation of biological process	0.0140263	1.1568e-05	45	429	136	2957
GO:0050794	Regulation of cellular process	0.0140408	1.4475e-05	42	391	139	2995
GO:0051252	Regulation of RNA metabolic process	0.0163856	3.71633e-05	30	246	151	3140
GO:0065007	Biological regulation	0.0163856	3.09893e-05	47	476	134	2910
GO:0010468	Regulation of gene expression	0.0163856	3.53833e-05	32	271	149	3115
GO:1903506	Regulation of nucleic acid-templated transcription	0.0163856	2.59875e-05	30	241	151	3145
GO:0006355	Regulation of transcription, DNA-templated	0.0163856	2.41599e-05	30	240	151	3146
GO:2001141	Regulation of RNA biosynthetic process	0.0163856	3.22529e-05	30	244	151	3142
GO:0090304	Rucleic acid metabolic process	0.0172094	4.25799e-05	48	497	133	2889
GO:0019219	Regulation of nucleobase-containing compound metabolic process	0.0196064	5.25532e-05	30	251	151	3135
GO:0019222	Regulation of metabolic process	0.0245687	7.092e-05	33	295	148	3091
GO:0009889	Regulation of biosynthetic process	0.0246739	8.94757e-05	30	259	151	3127
GO:0016070	RNA metabolic process	0.0246739	9.66605e-05	38	369	143	3017
GO:0031326	Regulation of cellular biosynthetic process	0.0246739	8.94757e-05	30	259	151	3127
GO:0010467	Gene expression	0.0246739	9.62662e-05	44	455	137	2931
GO:0010556	Regulation of macromolecule biosynthetic process	0.0246739	7.85262e-05	30	257	151	3129
GO:0060255	Regulation of macromolecule metabolic process	0.0286771	0.000118256	32	290	149	3096
GO:0031323	Regulation of cellular metabolic process	0.031595	0.000136803	31	279	150	3107
GO:0051171	Regulation of nitrogen compound metabolic process	0.0470569	0.000213454	30	273	151	3113
