## Supplemental Table 6 for "Persistent *Salmonella* infections in humans are associated with mutations in the BarA/SirA regulatory pathway"

### Sheet: Sheet1
Supplemental Table 5: Summary of all Regulatory Variants between Early and Late Isolates
Patient #	Isolate	Location	Ref	Var	Length	Info	Locus	Gene	Annotation	Trans Orientation	Location in CDS	Codon Postion	Codon	Peptide	Amino Acid	Mutation
patient 96	100060	3026664	G	T	8386	DP=258;TD=259;BQ=33;MQ=60;QD=32;BC=1,0,2,255;QP=0,0,0,100;PC=476;IC=0;DC=0;XC=0;AC=2;AF=1.00	NC_016810.1_002904	SL1344_2839		+	384	3	gaG-gaT	E->D	Glu-128-Asp	(NSY)
patient 239	107859	3640342	A	T	16666	DP=484;TD=531;BQ=34;MQ=60;QD=34;BC=0,0,0,484;QP=0,0,0,100;PC=602;IC=0;DC=0;XC=7;AC=2;AF=1.00	NC_016810.1_003513	SL1344_3435	acetylornithine/succinyldiaminopimelate aminotransferase	-	815	2	aTa-aAa	I->K	Ile-272-Lys	(NSY)
patient 262	96662	2995848	T	C	8821	DP=253;TD=253;BQ=35;MQ=60;QD=34;BC=2,251,0,0;QP=0,100,0,0;PC=344;IC=0;DC=0;XC=0;AC=2;AF=1.00	NC_016810.1_002871	SL1344_2807	alanine-tRNA ligase	-	730	1	Att-Gtt	I->V	Ile-244-Val	(NSY)
patient 261	109048	2994216	T	C	7222	DP=207;TD=211;BQ=35;MQ=60;QD=34;BC=0,207,0,0;QP=0,100,0,0;PC=409;IC=0;DC=0;XC=0;AC=2;AF=1.00	NC_016810.1_002871	SL1344_2807	alanine-tRNA ligase	-	2362	1	Acc-Gcc	T->A	Thr-788-Ala	(NSY)
patient 21	109051	252740	G	T	11732	DP=330;TD=334;BQ=36;MQ=60;QD=35;BC=0,0,2,328;QP=0,0,0,100;PC=516;IC=0;DC=0;XC=0;AC=2;AF=1.00	NC_016810.1_000214	SL1344_0215	bifunctional uridylyltransferase/uridylyl-removing enzyme	-	72	3	ggC-ggA	G->G	Gly-24-Gly	(SYN)
patient 204	101691	1804218	A	G	7189	DP=219;TD=221;BQ=34;MQ=60;QD=32;BC=0,0,216,3;QP=0,0,99,1;PC=265;IC=0;DC=0;XC=1;AC=2;AF=0.99	NC_016810.1_001712	SL1344_1682	DNA-binding protein H-NS	+	83	2	gAa-gGa	E->G	Glu-28-Gly	(NSY)
patient 259	116571	4025099	C	CA	14797	DP=439;TD=448;BQ=34;MQ=60;QD=33;BC=439,0,0,0;QP=100,0,0,0;PC=704;IC=423;DC=0;XC=0;AC=2;AF=0.96	NC_016810.1_003850	SL1344_3769	DsdX permease	+	689	2	GCA	INSERTION[1]
patient 98	95792	533458	C	CTTGAGA	7866	DP=229;TD=231;BQ=34;MQ=59;QD=34;BC=0,0,1,228;QP=0,0,0,100;PC=320;IC=175;DC=0;XC=0;AC=2;AF=0.77	NC_016810.1_000474	SL1344_0470	HTH-type transcriptional regulator AcrR	+	217	1	CTT	INSERTION[6]
patient 21	109051	4127298	C	T	12545	DP=353;TD=379;BQ=36;MQ=60;QD=35;BC=0,0,1,352;QP=0,0,0,100;PC=445;IC=0;DC=0;XC=0;AC=2;AF=1.00	NC_016810.1_003946	SL1344_3858	HTH-type transcriptional regulator HdfR 5primepartial	-	629	2	aGc-aAc	S->N	Ser-210-Asn	(NSY)
patient 228	119018	1939443	T	A	5731	DP=196;TD=202;BQ=32;MQ=59;QD=29;BC=189,1,0,4;QP=98,0,0,2;PC=351;IC=0;DC=2;XC=2;AC=2;AF=0.98	NC_016810.1_001848	SL1344_1821	HTH-type transcriptional regulator HexR	+	392	2	aTc-aAc	I->N	Ile-131-Asn	(NSY)
patient 188	103906	4786145	T	G	5548	DP=156;TD=158;BQ=36;MQ=60;QD=35;BC=0,0,154,2;QP=0,0,100,0;PC=273;IC=0;DC=0;XC=0;AC=2;AF=1.00	NC_016810.1_004546	SL1344_4442	HTH-type transcriptional regulator YjiE	-	413	2	cAg-cCg	Q->P	Gln-138-Pro	(NSY)
patient 151	106286	4786143	C	T	8991	DP=259;TD=261;BQ=35;MQ=60;QD=34;BC=1,1,0,257;QP=0,0,0,99;PC=429;IC=0;DC=0;XC=0;AC=2;AF=1.00	NC_016810.1_004546	SL1344_4442	HTH-type transcriptional regulator YjiE	-	415	1	Gcg-Acg	A->T	Ala-139-Thr	(NSY)
patient 151	107198	4786143	C	T	11178	DP=312;TD=314;BQ=36;MQ=60;QD=35;BC=0,0,1,311;QP=0,0,0,100;PC=474;IC=0;DC=0;XC=0;AC=2;AF=1.00	NC_016810.1_004546	SL1344_4442	HTH-type transcriptional regulator YjiE	-	415	1	Gcg-Acg	A->T	Ala-139-Thr	(NSY)
patient 158	148198	4785957	T	G	6681	DP=186;TD=188;BQ=36;MQ=60;QD=35;BC=0,0,186,0;QP=0,0,100,0;PC=321;IC=0;DC=0;XC=1;AC=2;AF=1.00	NC_016810.1_004546	SL1344_4442	HTH-type transcriptional regulator YjiE	-	601	1	Agt-Cgt	S->R	Ser-201-Arg	(NSY)
patient 58	113474	576762	A	ACCGGCTTC	14858	DP=413;TD=415;BQ=36;MQ=60;QD=35;BC=0,413,0,0;QP=0,100,0,0;PC=540;IC=371;DC=0;XC=0;AC=2;AF=0.90	NC_016810.1_000515	SL1344_0509	HTH-type transcriptional repressor AllR	+	711	3	GGA	INSERTION[8]
patient 262	81600	394594	A	G	4540	DP=129;TD=134;BQ=36;MQ=60;QD=35;BC=0,0,128,1;QP=0,0,100,0;PC=324;IC=0;DC=0;XC=0;AC=2;AF=1.00	NC_016810.1_000350	SL1344_0346	hypothetical protein	-	1953	3	ctT-ctC	L->L	Leu-651-Leu	(SYN)
patient 238	88912	2694506	T	TATTGATCATGTCTGG	12090	DP=343;TD=346;BQ=35;MQ=57;QD=35;BC=342,1,0,0;QP=100,0,0,0;PC=436;IC=168;DC=0;XC=0;AC=2;AF=0.51	NC_016810.1_002570	SL1344_2519	hypothetical protein	+	159	3	ATT	INSERTION[15]
patient 238	89813	2694534	G	A	13010	DP=362;TD=365;BQ=36;MQ=60;QD=35;BC=362,0,0,0;QP=100,0,0,0;PC=514;IC=0;DC=0;XC=0;AC=2;AF=1.00	NC_016810.1_002570	SL1344_2519	hypothetical protein	+	187	1	Gtg-Atg	V->M	Val-63-Met	(NSY)
patient 73	93029	4679784	ACGCGGTG	A	.	DP=244;TD=248;BQ=31;MQ=60;QD=0;BC=0,6,0,0;QP=0,100,0,0;PC=345;IC=0;DC=238;XC=3;AC=2;AF=0.98	NC_016810.1_004453	SL1344_4350	hypothetical protein	+	663	3	AAA	DELETION[-7]
patient 96	100060	3077924	G	T	6541	DP=184;TD=186;BQ=36;MQ=60;QD=35;BC=1,0,0,183;QP=0,0,0,100;PC=413;IC=0;DC=0;XC=1;AC=2;AF=1.00	NC_016810.1_002956	SL1344_2891	hypothetical protein	+	753	3	gaG-gaT	E->D	Glu-251-Asp	(NSY)
patient 11	102261	3040502	C	T	4519	DP=138;TD=140;BQ=34;MQ=60;QD=32;BC=1,0,1,136;QP=1,0,0,99;PC=195;IC=0;DC=0;XC=0;AC=2;AF=0.99	NC_016810.1_002920	SL1344_2855	HilD	+	91	1	Cag-Tag	Q->*	Gln-31-STP	(NON)
patient 218	106379	4679315	C	T	7119	DP=217;TD=219;BQ=34;MQ=60;QD=32;BC=0,0,3,214;QP=0,0,1,99;PC=363;IC=0;DC=0;XC=0;AC=2;AF=0.99	NC_016810.1_004453	SL1344_4350	hypothetical protein	+	194	2	gCg-gTg	A->V	Ala-65-Val	(NSY)
patient 218	107613	4679315	C	T	9686	DP=301;TD=306;BQ=33;MQ=60;QD=32;BC=2,0,3,296;QP=0,0,0,99;PC=449;IC=0;DC=0;XC=0;AC=2;AF=1.00	NC_016810.1_004453	SL1344_4350	hypothetical protein	+	194	2	gCg-gTg	A->V	Ala-65-Val	(NSY)
patient 261	109048	1521817	G	T	6685	DP=193;TD=196;BQ=35;MQ=60;QD=34;BC=0,0,2,191;QP=0,0,0,100;PC=383;IC=0;DC=0;XC=1;AC=2;AF=1.00	NC_016810.1_001444	SL1344_1417	hypothetical protein	+	890	2	cGa-cTa	R->L	Arg-297-Leu	(NSY)
patient 21	109051	1736665	G	A	12402	DP=357;TD=361;BQ=35;MQ=60;QD=34;BC=353,2,1,1;QP=100,0,0,0;PC=493;IC=0;DC=0;XC=0;AC=2;AF=1.00	NC_016810.1_001646	SL1344_1615	hypothetical protein	-	514	1	Cgg-Tgg	R->W	Arg-172-Trp	(NSY)
patient 242	111024	2695113	G	A	11191	DP=314;TD=315;BQ=36;MQ=60;QD=35;BC=312,0,1,1;QP=100,0,0,0;PC=440;IC=0;DC=0;XC=1;AC=2;AF=1.00	NC_016810.1_002570	SL1344_2519	hypothetical protein	+	766	1	Ggt-Agt	G->S	Gly-256-Ser	(NSY)
patient 172	111344	2112670	A	T	9358	DP=259;TD=261;BQ=36;MQ=60;QD=36;BC=0,0,0,259;QP=0,0,0,100;PC=378;IC=0;DC=0;XC=0;AC=2;AF=1.00	NC_016810.1_002048	SL1344_2012	hypothetical protein	-	356	2	aTt-aAt	I->N	Ile-119-Asn	(NSY)
patient 172	111344	1806469	G	T	9658	DP=278;TD=280;BQ=35;MQ=60;QD=34;BC=0,0,1,277;QP=0,0,0,100;PC=419;IC=0;DC=0;XC=0;AC=2;AF=1.00	NC_016810.1_001714	SL1344_1684	hypothetical protein	-	337	1	Ctc-Atc	L->I	Leu-113-Ile	(NSY)
patient 259	116571	2813988	C	T	11005	DP=318;TD=351;BQ=35;MQ=60;QD=34;BC=1,0,1,316;QP=0,0,0,100;PC=461;IC=0;DC=0;XC=19;AC=2;AF=1.00	NC_016810.1_002689	SL1344_2630	hypothetical protein	+	80	2	aCa-aTa	T->I	Thr-27-Ile	(NSY)
patient 249	118085	1615538	A	G	10402	DP=291;TD=297;BQ=36;MQ=60;QD=35;BC=0,0,291,0;QP=0,0,100,0;PC=454;IC=0;DC=0;XC=1;AC=2;AF=1.00	NC_016810.1_001537	SL1344_1506	hypothetical protein	+	284	2	gAc-gGc	D->G	Asp-95-Gly	(NSY)
patient 214	121983	4679390	C	T	7444	DP=208;TD=210;BQ=36;MQ=60;QD=35;BC=0,0,0,208;QP=0,0,0,100;PC=352;IC=0;DC=0;XC=0;AC=2;AF=1.00	NC_016810.1_004453	SL1344_4350	hypothetical protein	+	269	2	aCc-aTc	T->I	Thr-90-Ile	(NSY)
patient 189	122178	4559177	A	T	4855	DP=138;TD=138;BQ=35;MQ=60;QD=35;BC=0,0,0,138;QP=0,0,0,100;PC=237;IC=0;DC=0;XC=0;AC=2;AF=1.00	NC_016810.1_004334	SL1344_4232	hypothetical protein	-	515	2	cTg-cAg	L->Q	Leu-172-Gln	(NSY)
patient 264	142094	1315633	GT	G	.	DP=248;TD=249;BQ=11;MQ=60;QD=0;BC=0,1,0,2;QP=0,33,0,67;PC=280;IC=0;DC=245;XC=0;AC=2;AF=0.99	NC_016810.1_001241	SL1344_1218	hypothetical protein	-	999	3	CAC	DELETION[-1]
patient 192	146518	4679351	T	G	6369	DP=187;TD=187;BQ=35;MQ=60;QD=34;BC=0,0,185,2;QP=0,0,99,1;PC=301;IC=0;DC=0;XC=0;AC=2;AF=0.99	NC_016810.1_004453	SL1344_4350	hypothetical protein	+	230	2	gTa-gGa	V->G	Val-77-Gly	(NSY)
patient 225	146949	1615725	G	A	8351	DP=244;TD=245;BQ=35;MQ=60;QD=34;BC=243,1,0,0;QP=100,0,0,0;PC=247;IC=0;DC=0;XC=0;AC=2;AF=1.00	NC_016810.1_001537	SL1344_1506	hypothetical protein	+	471	3	tgG-tgA	W->*	Trp-157-STP	(NON)
patient 129	91779	638076	TAGCGAAACAATG	T	.	DP=282;TD=326;BQ=0;MQ=60;QD=0;BC=0,0,0,0;QP=0,0,0,0;PC=436;IC=0;DC=282;XC=33;AC=2;AF=1.00	NC_016810.1_000576	SL1344_0568	hypothetical protein 5primepartial	-	140	2	TAT	DELETION[-12]
patient 174	105930	637677	C	T	13769	DP=397;TD=403;BQ=35;MQ=60;QD=34;BC=1,0,1,395;QP=0,0,0,100;PC=571;IC=0;DC=0;XC=1;AC=2;AF=1.00	NC_016810.1_000576	SL1344_0568	hypothetical protein 5primepartial	-	539	2	gGa-gAa	G->E	Gly-180-Glu	(NSY)
patient 111	111008	637656	G	A	11195	DP=332;TD=335;BQ=35;MQ=60;QD=33;BC=327,3,0,2;QP=99,1,0,0;PC=464;IC=0;DC=0;XC=0;AC=2;AF=0.99	NC_016810.1_000576	SL1344_0568	hypothetical protein 5primepartial	-	560	2	gCg-gTg	A->V	Ala-187-Val	(NSY)
patient 255	113996	638017	AGAGATC	A	.	DP=324;TD=329;BQ=0;MQ=60;QD=0;BC=0,0,0,0;QP=0,0,0,0;PC=472;IC=0;DC=324;XC=2;AC=2;AF=1.00	NC_016810.1_000576	SL1344_0568	hypothetical protein 5primepartial	-	199	1	TGC	DELETION[-6]
patient 208	115419	3547451	G	A	8808	DP=259;TD=265;BQ=34;MQ=60;QD=34;BC=257,1,0,1;QP=100,0,0,0;PC=414;IC=0;DC=0;XC=0;AC=2;AF=1.00	NC_016810.1_003404	SL1344_3330	hypothetical protein 5primepartial	-	526	1	Cag-Tag	Q->*	Gln-176-STP	(NON)
patient 69	136195	638014	G	A	13060	DP=364;TD=368;BQ=36;MQ=60;QD=35;BC=364,0,0,0;QP=100,0,0,0;PC=566;IC=0;DC=0;XC=1;AC=2;AF=1.00	NC_016810.1_000576	SL1344_0568	hypothetical protein 5primepartial	-	202	1	Cag-Tag	Q->*	Gln-68-STP	(NON)
patient 43	114810	3044370	A	C	4760	DP=134;TD=134;BQ=36;MQ=60;QD=35;BC=0,134,0,0;QP=0,100,0,0;PC=188;IC=0;DC=0;XC=0;AC=2;AF=1.00	NC_016810.1_002922	SL1344_2857	invasion protein iagB	+	260	2	gAc-gCc	D->A	Asp-87-Ala	(NSY)
patient 11	102923	4562700	T	G	10938	DP=312;TD=313;BQ=35;MQ=60;QD=35;BC=0,0,311,1;QP=0,0,100,0;PC=445;IC=0;DC=0;XC=1;AC=2;AF=1.00	NC_016810.1_004336	SL1344_4234	melibiose operon regulatory protein	-	722	2	cAa-cCa	Q->P	Gln-241-Pro	(NSY)
patient 257	97577	3766763	TATCGTACTC	T	.	DP=440;TD=451;BQ=31;MQ=60;QD=0;BC=14,0,0,0;QP=100,0,0,0;PC=603;IC=0;DC=426;XC=7;AC=2;AF=0.97	NC_016810.1_003621	SL1344_3542	methyl-accepting chemotaxis citrate transducer	+	600	3	CTT	DELETION[-9]
patient 188	103906	3766807	G	A	7931	DP=230;TD=231;BQ=35;MQ=60;QD=34;BC=228,0,0,2;QP=100,0,0,0;PC=421;IC=0;DC=0;XC=0;AC=2;AF=1.00	NC_016810.1_003621	SL1344_3542	methyl-accepting chemotaxis citrate transducer	+	644	2	cGc-cAc	R->H	Arg-215-His	(NSY)
patient 140	147117	4810945	C	T	10724	DP=393;TD=398;BQ=36;MQ=60;QD=27;BC=0,23,1,369;QP=0,6,0,94;PC=572;IC=0;DC=0;XC=0;AC=2;AF=0.94	NC_016810.1_004567	SL1344_4464	methyl-accepting chemotaxis protein I	+	281	2	gCg-gTg	A->V	Ala-94-Val	(NSY)
patient 137	83172	1973183	C	T	11869	DP=335;TD=341;BQ=36;MQ=60;QD=35;BC=1,0,0,334;QP=0,0,0,100;PC=493;IC=0;DC=0;XC=1;AC=2;AF=1.00	NC_016810.1_001881	SL1344_1854	methyl-accepting chemotaxis protein II	-	802	1	Gtt-Att	V->I	Val-268-Ile	(NSY)
patient 172	111344	2095923	G	T	10652	DP=303;TD=305;BQ=35;MQ=60;QD=35;BC=1,0,0,302;QP=0,0,0,100;PC=505;IC=0;DC=0;XC=0;AC=2;AF=1.00	NC_016810.1_002028	SL1344_1992	nicotinate-nucleotide-dimethylbenzimidazole phosphoribosyltransferase	-	166	1	Ccg-Acg	P->T	Pro-56-Thr	(NSY)
patient 172	111344	1821978	C	T	8468	DP=243;TD=245;BQ=35;MQ=60;QD=34;BC=0,0,3,240;QP=0,0,0,100;PC=405;IC=0;DC=0;XC=1;AC=2;AF=1.00	NC_016810.1_001726	SL1344_1694	nitrate/nitrite sensor protein NarX	+	844	1	Cat-Tat	H->Y	His-282-Tyr	(NSY)
patient 11	102923	1367740	C	T	2533	DP=75;TD=76;BQ=34;MQ=60;QD=33;BC=0,0,0,75;QP=0,0,0,100;PC=140;IC=0;DC=0;XC=1;AC=2;AF=1.00	NC_016810.1_001290	SL1344_1266	O-antigen polymerase	-	424	1	Ggt-Agt	G->S	Gly-142-Ser	(NSY)
patient 84	87453	1901218	C	A	6071	DP=172;TD=173;BQ=36;MQ=60;QD=35;BC=171,0,0,1;QP=100,0,0,0;PC=317;IC=0;DC=0;XC=0;AC=2;AF=1.00	NC_016810.1_001805	SL1344_1775	ProP effector	-	239	2	cGc-cTc	R->L	Arg-80-Leu	(NSY)
patient 144	88111	1901219	G	A	8407	DP=241;TD=242;BQ=35;MQ=60;QD=34;BC=241,0,0,0;QP=100,0,0,0;PC=381;IC=0;DC=0;XC=0;AC=2;AF=1.00	NC_016810.1_001805	SL1344_1775	ProP effector	-	238	1	Cgc-Tgc	R->C	Arg-80-Cys	(NSY)
patient 46	146797	2039061	C	T	12714	DP=367;TD=380;BQ=35;MQ=60;QD=34;BC=0,1,2,364;QP=0,0,0,100;PC=395;IC=0;DC=0;XC=6;AC=2;AF=1.00	NC_016810.1_001956	SL1344_1926	protein UmuD	-	90	3	gcG-gcA	A->A	Ala-30-Ala	(SYN)
patient 46	147464	2039061	C	A	3805	DP=111;TD=116;BQ=35;MQ=60;QD=34;BC=109,1,0,1;QP=100,0,0,0;PC=138;IC=0;DC=0;XC=2;AC=2;AF=1.00	NC_016810.1_001956	SL1344_1926	protein UmuD	-	90	3	gcG-gcT	A->A	Ala-30-Ala	(SYN)
patient 72	91361	4525675	GA	G	.	DP=285;TD=289;BQ=20;MQ=60;QD=0;BC=1,0,0,1;QP=73,0,0,27;PC=358;IC=0;DC=283;XC=1;AC=2;AF=0.99	NC_016810.1_004304	SL1344_4202	redox-sensitive transcriptional activator SoxR	+	4	1	GAA	DELETION[-1]
patient 72	91361	4526114	T	C	8969	DP=256;TD=257;BQ=35;MQ=60;QD=35;BC=2,254,0,0;QP=0,100,0,0;PC=385;IC=0;DC=0;XC=0;AC=2;AF=1.00	NC_016810.1_004304	SL1344_4202	redox-sensitive transcriptional activator SoxR	+	443	2	cTg-cCg	L->P	Leu-148-Pro	(NSY)
patient 81	85998	1996287	C	G	2754	DP=174;TD=178;BQ=35;MQ=60;QD=15;BC=0,23,149,2;QP=0,13,86,0;PC=291;IC=0;DC=0;XC=1;AC=2;AF=0.86	NC_016810.1_001908	SL1344_1877	response regulator UvrY 5primepartial	-	185	2	gGc-gCc	G->A	Gly-62-Ala	(NSY)
patient 250	89296	1996467	A	C	7403	DP=213;TD=216;BQ=35;MQ=60;QD=34;BC=2,211,0,0;QP=0,100,0,0;PC=327;IC=0;DC=0;XC=0;AC=2;AF=1.00	NC_016810.1_001908	SL1344_1877	response regulator UvrY 5primepartial	-	5	2	aTc-aGc	I->S	Ile-2-Ser	(NSY)
patient 42	91178	1995960	G	C	5849	DP=166;TD=169;BQ=36;MQ=60;QD=35;BC=0,165,0,0;QP=0,100,0,0;PC=259;IC=0;DC=1;XC=1;AC=2;AF=1.00	NC_016810.1_001908	SL1344_1877	response regulator UvrY 5primepartial	-	512	2	tCa-tGa	S->*	Ser-171-STP	(NON)
patient 70	101135	1995933	G	A	10989	DP=324;TD=326;BQ=34;MQ=60;QD=33;BC=324,0,0,0;QP=100,0,0,0;PC=528;IC=0;DC=0;XC=0;AC=2;AF=1.00	NC_016810.1_001908	SL1344_1877	response regulator UvrY 5primepartial	-	539	2	aCg-aTg	T->M	Thr-180-Met	(NSY)
patient 204	101691	1996445	G	C	6339	DP=189;TD=190;BQ=34;MQ=60;QD=33;BC=0,189,0,0;QP=0,100,0,0;PC=256;IC=0;DC=0;XC=0;AC=2;AF=1.00	NC_016810.1_001908	SL1344_1877	response regulator UvrY 5primepartial	-	27	3	gaC-gaG	D->E	Asp-9-Glu	(NSY)
patient 177	117169	1995982	C	T	10614	DP=311;TD=319;BQ=35;MQ=60;QD=34;BC=2,1,0,308;QP=1,0,0,99;PC=485;IC=0;DC=0;XC=4;AC=2;AF=0.99	NC_016810.1_001908	SL1344_1877	response regulator UvrY 5primepartial	-	490	1	Ggt-Agt	G->S	Gly-164-Ser	(NSY)
patient 231	117437	1996372	A	ACG	7792	DP=221;TD=228;BQ=35;MQ=60;QD=35;BC=0,221,0,0;QP=0,100,0,0;PC=325;IC=216;DC=0;XC=1;AC=2;AF=0.98	NC_016810.1_001908	SL1344_1877	response regulator UvrY 5primepartial	-	100	1	TGC	INSERTION[2]
patient 231	118657	1996372	A	ACG	11164	DP=311;TD=317;BQ=36;MQ=60;QD=35;BC=0,311,0,0;QP=0,100,0,0;PC=451;IC=307;DC=0;XC=0;AC=2;AF=0.99	NC_016810.1_001908	SL1344_1877	response regulator UvrY 5primepartial	-	100	1	TGC	INSERTION[2]
patient 252	119186	1996082	A	AGCGATATCGGAG	9153	DP=257;TD=264;BQ=36;MQ=58;QD=35;BC=0,0,257,0;QP=0,0,100,0;PC=403;IC=154;DC=0;XC=0;AC=2;AF=0.62	NC_016810.1_001908	SL1344_1877	response regulator UvrY 5primepartial	-	390	3	GCT	INSERTION[12]
patient 231	119282	1996372	A	ACG	12980	DP=361;TD=369;BQ=36;MQ=60;QD=35;BC=0,361,0,0;QP=0,100,0,0;PC=467;IC=360;DC=0;XC=0;AC=2;AF=1.00	NC_016810.1_001908	SL1344_1877	response regulator UvrY 5primepartial	-	100	1	TGC	INSERTION[2]
patient 176	124630	1995951	A	C	7848	DP=231;TD=231;BQ=35;MQ=60;QD=33;BC=4,226,1,0;QP=1,99,0,0;PC=344;IC=0;DC=0;XC=0;AC=2;AF=0.99	NC_016810.1_001908	SL1344_1877	response regulator UvrY 5primepartial	-	521	2	cTg-cGg	L->R	Leu-174-Arg	(NSY)
patient 56	146872	1995919	G	A	8515	DP=234;TD=237;BQ=37;MQ=60;QD=36;BC=233,0,0,1;QP=100,0,0,0;PC=410;IC=0;DC=0;XC=0;AC=2;AF=1.00	NC_016810.1_001908	SL1344_1877	response regulator UvrY 5primepartial	-	553	1	Cgc-Tgc	R->C	Arg-185-Cys	(NSY)
patient 259	116571	4863844	GCGC	G	.	DP=251;TD=271;BQ=15;MQ=60;QD=0;BC=0,4,0,0;QP=0,100,0,0;PC=409;IC=0;DC=247;XC=12;AC=2;AF=0.98	NC_016810.1_004619	SL1344_4513	right origin-binding protein	-	272	2	GCC	DELETION[-3]
patient 238	87640	2002948	C	T	8957	DP=251;TD=266;BQ=36;MQ=60;QD=35;BC=1,0,1,249;QP=0,0,0,100;PC=338;IC=0;DC=0;XC=2;AC=2;AF=1.00	NC_016810.1_001916	SL1344_1885	RNA polymerase sigma factor FliA 5primepartial	-	87	3	ttG-ttA	L->L	Leu-29-Leu	(SYN)
patient 236	90787	3088340	G	A	10490	DP=311;TD=313;BQ=35;MQ=60;QD=33;BC=305,4,2,0;QP=99,1,0,0;PC=527;IC=0;DC=0;XC=1;AC=2;AF=0.99	NC_016810.1_002968	SL1344_2903	RNA polymerase sigma factor RpoS	-	708	3	gaC-gaT	D->D	Asp-236-Asp	(SYN)
patient 262	96662	3088857	TCA	T	.	DP=342;TD=345;BQ=33;MQ=60;QD=1;BC=1,12,0,0;QP=2,98,0,0;PC=468;IC=0;DC=329;XC=0;AC=2;AF=0.96	NC_016810.1_002968	SL1344_2903	RNA polymerase sigma factor RpoS	-	191	2	GAG	DELETION[-2]
patient 31	101582	3088669	G	A	10038	DP=302;TD=310;BQ=34;MQ=60;QD=33;BC=297,0,0,5;QP=99,0,0,1;PC=725;IC=0;DC=0;XC=2;AC=2;AF=0.99	NC_016810.1_002968	SL1344_2903	RNA polymerase sigma factor RpoS	-	379	1	Ctt-Ttt	L->F	Leu-127-Phe	(NSY)
patient 44	105947	3088416	C	G	11241	DP=363;TD=370;BQ=36;MQ=60;QD=30;BC=1,11,350,1;QP=0,3,97,0;PC=568;IC=0;DC=0;XC=1;AC=2;AF=0.97	NC_016810.1_002968	SL1344_2903	RNA polymerase sigma factor RpoS	-	632	2	cGt-cCt	R->P	Arg-211-Pro	(NSY)
patient 224	119016	3088312	G	A	13656	DP=388;TD=390;BQ=35;MQ=60;QD=35;BC=387,1,0,0;QP=100,0,0,0;PC=586;IC=0;DC=0;XC=1;AC=2;AF=1.00	NC_016810.1_002968	SL1344_2903	RNA polymerase sigma factor RpoS	-	736	1	Ccg-Tcg	P->S	Pro-246-Ser	(NSY)
patient 104	138030	216582	CACGATT	C	.	DP=236;TD=238;BQ=36;MQ=60;QD=0;BC=2,0,0,0;QP=100,0,0,0;PC=348;IC=0;DC=234;XC=0;AC=2;AF=0.99	NC_016810.1_000185	SL1344_0187	RNA polymerase-binding transcription factor DksA	-	268	1	GAC	DELETION[-6]
patient 200	138183	216582	CACGATT	C	.	DP=305;TD=309;BQ=26;MQ=60;QD=0;BC=4,0,0,0;QP=100,0,0,0;PC=464;IC=0;DC=301;XC=2;AC=2;AF=0.99	NC_016810.1_000185	SL1344_0187	RNA polymerase-binding transcription factor DksA	-	268	1	GAC	DELETION[-6]
patient 225	146949	216638	T	G	8499	DP=236;TD=243;BQ=36;MQ=60;QD=36;BC=0,0,236,0;QP=0,0,100,0;PC=423;IC=0;DC=0;XC=0;AC=2;AF=1.00	NC_016810.1_000185	SL1344_0187	RNA polymerase-binding transcription factor DksA	-	212	2	gAt-gCt	D->A	Asp-71-Ala	(NSY)
patient 150	111208	1266107	T	A	9336	DP=258;TD=261;BQ=36;MQ=60;QD=36;BC=258,0,0,0;QP=100,0,0,0;PC=352;IC=0;DC=0;XC=0;AC=2;AF=1.00	NC_016810.1_001184	SL1344_1161	secreted effector protein SifA	-	890	2	cAg-cTg	Q->L	Gln-297-Leu	(NSY)
patient 261	108110	1869990	A	G	11983	DP=338;TD=344;BQ=36;MQ=60;QD=35;BC=0,0,337,1;QP=0,0,100,0;PC=565;IC=0;DC=0;XC=0;AC=2;AF=1.00	NC_016810.1_001775	SL1344_1743	septum site-determining protein MinD	+	320	2	gAc-gGc	D->G	Asp-107-Gly	(NSY)
patient 175	144045	364100	GT	G	.	DP=157;TD=163;BQ=26;MQ=60;QD=0;BC=0,0,1,4;QP=0,0,29,71;PC=210;IC=0;DC=152;XC=4;AC=2;AF=0.97	NC_016810.1_000321	SL1344_0315	sigma factor-binding protein Crl	+	95	2	CGT	DELETION[-1]
patient 42	91179	3129344	G	T	1192	DP=154;TD=154;BQ=35;MQ=60;QD=7;BC=0,0,31,123;QP=0,0,20,80;PC=229;IC=0;DC=0;XC=0;AC=2;AF=0.80	NC_016810.1_003003	SL1344_2939	signal transduction histidine-protein kinase BarA	+	1363	1	Ggc-Tgc	G->C	Gly-455-Cys	(NSY)
patient 74	91649	3129065	G	A	4713	DP=276;TD=277;BQ=36;MQ=60;QD=17;BC=238,0,35,3;QP=87,0,13,0;PC=384;IC=0;DC=0;XC=0;AC=2;AF=0.87	NC_016810.1_003003	SL1344_2939	signal transduction histidine-protein kinase BarA	+	1084	1	Gaa-Aaa	E->K	Glu-362-Lys	(NSY)
patient 181	95280	3129344	G	T	9135	DP=258;TD=262;BQ=36;MQ=60;QD=35;BC=1,0,0,257;QP=0,0,0,100;PC=397;IC=0;DC=0;XC=3;AC=2;AF=1.00	NC_016810.1_003003	SL1344_2939	signal transduction histidine-protein kinase BarA	+	1363	1	Ggc-Tgc	G->C	Gly-455-Cys	(NSY)
patient 49	98346	3128291	GA	G	.	DP=326;TD=329;BQ=11;MQ=60;QD=0;BC=0,0,0,1;QP=0,0,0,100;PC=480;IC=0;DC=325;XC=0;AC=2;AF=1.00	NC_016810.1_003003	SL1344_2939	signal transduction histidine-protein kinase BarA	+	310	1	GAC	DELETION[-1]
patient 124	100828	1995919	G	A	8515	DP=234;TD=237;BQ=37;MQ=60;QD=36;BC=233,0,0,1;QP=100,0,0,0;PC=410;IC=0;DC=0;XC=0;AC=2;AF=1.00	NC_016810.1_001908	SL1344_1877	response regulator UvrY 5primepartial	+	553	1	Cgc-Tgc	R->C	Arg-185-Cys	(NSY)
patient 106	101626	3128783	GCCTATCCGTAATATGGTGAATACCGTTGACCGCATTCGCCGCGGACAACTGGATAGCCGGGTGGAAGGATTTATGCTGGGCGAACTGGATATGCTGAAAAACGGCATTAATTCCATGGCGATGTCGCTTGCCGCCTATCACGAAGAGATGCAGCATAATATCGATCAGGCCACTTCGGACCTGCGTGAAACCCTTGAGCAGATGGAAATCCAAAACGTTGAGCTGGATCTGGCGAAAAAGCGTGCCCAGGAAGCGGCGCGTATTAAGTCGGAGTTCCTGGCGAACATGTCGCACGAACTGCGAACGCCGCTGAACGGCGTCATTGGCTTTACCCGCCTGACATTAAAAACGGAGCTGAATCCCACCCAGCGCGACCATCTGAACACCATTGAGCGTTC…	G	.	DP=302;TD=304;BQ=36;MQ=60;QD=35;BC=0,0,302,0;QP=0,0,100,0;PC=457;IC=0;DC=0;XC=0;AC=0;AF=0.00	NC_016810.1_003003	SL1344_2939	signal transduction histidine-protein kinase BarA	+	612	3	GGG	DELETION[-780]
patient 100	101966	3128783	A	C	11261	DP=319;TD=322;BQ=36;MQ=60;QD=35;BC=2,317,0,0;QP=0,100,0,0;PC=559;IC=0;DC=0;XC=0;AC=2;AF=1.00	NC_016810.1_003003	SL1344_2939	signal transduction histidine-protein kinase BarA	+	802	1	Acc-Ccc	T->P	Thr-268-Pro	(NSY)
patient 188	103906	3130247	AAAGAGAAGTTGCTCAGCGCGGGCATGAACGACTATCTGGCTAAACCGATAGAAG	A	.	DP=154;TD=158;BQ=33;MQ=48;QD=27;BC=126,0,0,1;QP=100,0,0,0;PC=308;IC=0;DC=27;XC=0;AC=2;AF=0.22	NC_016810.1_003003	SL1344_2939	signal transduction histidine-protein kinase BarA	+	2266	1	AAA	DELETION[-54]
patient 255	107193	3129344	G	T	6561	DP=186;TD=186;BQ=36;MQ=60;QD=35;BC=2,0,0,184;QP=0,0,0,100;PC=345;IC=0;DC=0;XC=0;AC=2;AF=1.00	NC_016810.1_003003	SL1344_2939	signal transduction histidine-protein kinase BarA	+	1363	1	Ggc-Tgc	G->C	Gly-455-Cys	(NSY)
patient 67	117066	3129075	CT	C	.	DP=280;TD=281;BQ=13;MQ=60;QD=0;BC=0,0,0,1;QP=0,0,0,100;PC=417;IC=0;DC=279;XC=0;AC=2;AF=1.00	NC_016810.1_003003	SL1344_2939	signal transduction histidine-protein kinase BarA	+	1094	2	CCT	DELETION[-1]
patient 228	117434	3128882	T	C	6626	DP=189;TD=192;BQ=35;MQ=60;QD=35;BC=0,189,0,0;QP=0,100,0,0;PC=327;IC=0;DC=0;XC=1;AC=2;AF=1.00	NC_016810.1_003003	SL1344_2939	signal transduction histidine-protein kinase BarA	+	901	1	Tcg-Ccg	S->P	Ser-301-Pro	(NSY)
patient 175	144902	3129749	G	T	6347	DP=259;TD=261;BQ=35;MQ=60;QD=24;BC=0,0,21,238;QP=0,0,8,92;PC=424;IC=0;DC=0;XC=1;AC=2;AF=0.92	NC_016810.1_003003	SL1344_2939	signal transduction histidine-protein kinase BarA	+	1768	1	Gag-Tag	E->*	Glu-590-STP	(NON)
patient 159	145407	3129344	G	T	11360	DP=322;TD=328;BQ=36;MQ=60;QD=35;BC=2,0,0,320;QP=0,0,0,100;PC=485;IC=0;DC=0;XC=1;AC=2;AF=1.00	NC_016810.1_003003	SL1344_2939	signal transduction histidine-protein kinase BarA	+	1363	1	Ggc-Tgc	G->C	Gly-455-Cys	(NSY)
patient 140	146681	3128871	T	A	7393	DP=220;TD=221;BQ=34;MQ=60;QD=33;BC=219,0,0,1;QP=100,0,0,0;PC=348;IC=0;DC=0;XC=0;AC=2;AF=1.00	NC_016810.1_003003	SL1344_2939	signal transduction histidine-protein kinase BarA	+	890	2	cTg-cAg	L->Q	Leu-297-Gln	(NSY)
patient 56	147074	3128850	C	A	10664	DP=303;TD=305;BQ=35;MQ=60;QD=35;BC=301,0,0,2;QP=100,0,0,0;PC=469;IC=0;DC=0;XC=0;AC=2;AF=1.00	NC_016810.1_003003	SL1344_2939	signal transduction histidine-protein kinase BarA	+	869	2	gCg-gAg	A->E	Ala-290-Glu	(NSY)
patient 247	147103	3129048	C	G	13400	DP=380;TD=384;BQ=35;MQ=60;QD=35;BC=0,0,379,1;QP=0,0,100,0;PC=499;IC=0;DC=0;XC=0;AC=2;AF=1.00	NC_016810.1_003003	SL1344_2939	signal transduction histidine-protein kinase BarA	+	1067	2	gCc-gGc	A->G	Ala-356-Gly	(NSY)
patient 140	147117	3129054	A	T	9961	DP=283;TD=302;BQ=35;MQ=60;QD=35;BC=0,0,0,283;QP=0,0,0,100;PC=406;IC=0;DC=0;XC=12;AC=2;AF=1.00	NC_016810.1_003003	SL1344_2939	signal transduction histidine-protein kinase BarA	+	1073	2	aAg-aTg	K->M	Lys-358-Met	(NSY)
patient 229	96609	3003191	G	T	11011	DP=310;TD=316;BQ=36;MQ=60;QD=35;BC=0,0,1,309;QP=0,0,0,100;PC=548;IC=0;DC=0;XC=1;AC=2;AF=1.00	NC_016810.1_002880	SL1344_2815	sorbitol-6-phosphate 2-dehydrogenase	+	391	1	Ggc-Tgc	G->C	Gly-131-Cys	(NSY)
patient 157	116522	1429607	G	A	6630	DP=188;TD=190;BQ=36;MQ=60;QD=35;BC=187,0,0,1;QP=100,0,0,0;PC=311;IC=0;DC=0;XC=0;AC=2;AF=1.00	NC_016810.1_001345	SL1344_1320	tetrathionate sensor histidine kinase TtrS 5primepartial	+	1407	3	ctG-ctA	L->L	Leu-469-Leu	(SYN)
patient 261	108110	471177	G	A	12649	DP=361;TD=365;BQ=35;MQ=60;QD=35;BC=361,0,0,0;QP=100,0,0,0;PC=492;IC=0;DC=0;XC=0;AC=2;AF=1.00	NC_016810.1_000417	SL1344_0412	transcription antitermination factor NusB 5primepartial	+	165	3	gtG-gtA	V->V	Val-55-Val	(SYN)
patient 102	87631	2367782	C	T	13395	DP=374;TD=377;BQ=36;MQ=60;QD=35;BC=0,0,1,373;QP=0,0,0,100;PC=555;IC=0;DC=0;XC=0;AC=2;AF=1.00	NC_016810.1_002282	SL1344_2239	transcriptional regulatory protein RcsB	+	73	1	Caa-Taa	Q->*	Gln-25-STP	(NON)
patient 261	108110	1274481	T	TTTA	13742	DP=397;TD=400;BQ=35;MQ=60;QD=34;BC=2,0,1,394;QP=0,0,0,100;PC=583;IC=362;DC=0;XC=0;AC=2;AF=0.91	NC_016810.1_001191	SL1344_1168	virulence sensor histidine kinase PhoQ	-	1062	3	AAA	INSERTION[3]
