## Supplemental Table 8 for "Persistent *Salmonella* infections in humans are associated with mutations in the BarA/SirA regulatory pathway"

### Sheet: Salmonella_references_to_keep_F
Supplementary Table 8: List of RefSeq Complete Salmonella genomes used in nucleotide diversity analysis
RefSeq Complete Salmonella Genomes
Salm_enterica_USDA-ARS-USMARC-1899
Salm_enterica_USDA-ARS-USMARC-1783
Salm_enterica_SEO
Salm_enterica_SJTUF87912v2
Salm_enterica_ty3-243
Salm_enterica_5
Salm_enterica_Levine_1
Salm_enterica_3
Salm_enterica_AR_0127
Salm_enterica_PIR00537
Salm_enterica_CFSAN076211
Salm_enterica_15-SA01028
Salm_enterica_SL180013
Salm_enterica_NCTC6026
Salm_enterica_RKS4594
Salm_enterica_CFSAN096147
Salm_enterica_USDA-ARS-USMARC-1912
Salm_enterica_420
Salm_enterica_UFPRLABMOR1
Salm_enterica_42N
Salm_enterica_FDAARGOS_368
Salm_enterica_VNSEC013
Salm_enterica_SL483
Salm_bongori_08-0158
Salm_bongori_NCTC12419
Salm_enterica_AR-0406
Salm_enterica_7102_58
Salm_enterica_AR-0402
Salm_enterica_AR-0407
Salm_enterica_ATCC_49284
Salm_enterica_S-1501
Salm_enterica_BL10
Salm_enterica_CDC_08-1942
Salm_enterica_CDC_2010K-2159
Salm_enterica_CFSAN000228
Salm_enterica_FARPER-220
Salm_enterica_NCTC5778
Salm_enterica_FORC_038
Salm_enterica_GJ0703-2
Salm_enterica_LG26
Salm_enterica_MZ0080
Salm_enterica_RM6836
Salm_enterica_S-1850
Salm_enterica_SA20030575
Salm_enterica_SA20113174
Salm_enterica_ST203
Salm_enterica_USMARC-69838
Salm_enterica_WA_14882
Salm_bongori_85-0051
Salm_bongori_92-0238
Salm_bongori_RKS3044
Salm_enterica_0307-213
Salm_enterica_08-00436
Salm_enterica_1315K
Salm_enterica_159838
Salm_enterica_16-SA00356
Salm_enterica_2011K-1440
Salm_enterica_2014K-1020
Salm_enterica_2439-64
Salm_enterica_389598
Salm_enterica_85-0120
Salm_enterica_94-0093
Salm_enterica_AD19
Salm_enterica_AR-0403
Salm_enterica_ATCC_10717
Salm_enterica_ATCC_10720
Salm_enterica_ATCC_10729
Salm_enterica_ATCC_11997
Salm_enterica_ATCC_15791
Salm_enterica_ATCC_35640
Salm_enterica_ATCC_51958
Salm_enterica_ATCC_6017
Salm_enterica_ATCC_BAA-1673
Salm_enterica_AUSMDU00005056
Salm_enterica_AUSMDU00010527
Salm_enterica_AUSMDU00010528
Salm_enterica_AUSMDU00010532
Salm_enterica_BAA-1586
Salm_enterica_CFSA1096
Salm_enterica_CFSA231
Salm_enterica_CFSAN001080
Salm_enterica_CFSAN001588
Salm_enterica_CFSAN003887
Salm_enterica_CFSAN024229
Salm_enterica_CFSAN051296
Salm_enterica_CFSAN070644_24N_attTn7_Ptrc-gfpUV-cat_bright_fluorescence
Salm_enterica_EQAS2016S1
Salm_enterica_FDA925033-2-17
Salm_enterica_FDAARGOS_313
Salm_enterica_FDAARGOS_373
Salm_enterica_FDAARGOS_688
Salm_enterica_FDAARGOS_707
Salm_enterica_FDAARGOS_708
Salm_enterica_FDAARGOS_712
Salm_enterica_FDAARGOS_765
Salm_enterica_FORC_020
Salm_enterica_HZS154
Salm_enterica_MAC15
Salm_enterica_N1529-D3
Salm_enterica_NCTC10080
Salm_enterica_NCTC10310
Salm_enterica_NCTC10381
Salm_enterica_NCTC10401
Salm_enterica_NCTC10436
Salm_enterica_NCTC5706
Salm_enterica_NCTC5716
Salm_enterica_NCTC5791
Salm_enterica_NCTC6480
Salm_enterica_NCTC6703
Salm_enterica_NCTC7318
Salm_enterica_NCTC7404
Salm_enterica_NCTC9787
Salm_enterica_NCTC9872
Salm_enterica_NCTC9930
Salm_enterica_NCTC9936
Salm_enterica_RKS2983
Salm_enterica_RM11065
Salm_enterica_RSE03
Salm_enterica_RSE15
Salm_enterica_RSE39
Salm_enterica_RSE42
Salm_enterica_RSK2980
Salm_enterica_S-1087
Salm_enterica_S-1267
Salm_enterica_S-1643
Salm_enterica_S-1687
Salm_enterica_S01-0511
Salm_enterica_SA19950795
Salm_enterica_SA19981204
Salm_enterica_SA20011914
Salm_enterica_SA20014981
Salm_enterica_SA20021456
Salm_enterica_SA20026289
Salm_enterica_SA20030505
Salm_enterica_SA20030536
Salm_enterica_SA20031245
Salm_enterica_SA20034636
Salm_enterica_SA20035215
Salm_enterica_SA20041605
Salm_enterica_SA20041608
Salm_enterica_SA20043041
Salm_enterica_SA20044251
Salm_enterica_SA20044414
Salm_enterica_SA20051401
Salm_enterica_SA20051528
Salm_enterica_SA20052327
Salm_enterica_SA20053897
Salm_enterica_SA20055162
Salm_enterica_SA20060086
Salm_enterica_SA20060561
Salm_enterica_SA20063285
Salm_enterica_SA20075157
Salm_enterica_SA20080453
Salm_enterica_SA20083039
Salm_enterica_SA20083530
Salm_enterica_SA20092095
Salm_enterica_SA20100201
Salm_enterica_SA20100345
Salm_enterica_SA20101045
Salm_enterica_SA20121591
Salm_enterica_SA20141895
Salm_enterica_SGSC_2206
Salm_enterica_SGSC_3086
Salm_enterica_SPB7
Salm_enterica_ST114
Salm_enterica_ST278
Salm_enterica_ST350
Salm_enterica_Sal-5364
Salm_enterica_USMARC-69835
Salm_enterica_VNSEC023
Salm_enterica_VNSEC031
Salm_enterica_sg_wt5
Salm_enterica_sg_wt8
Salm_enterica_sg_ww281
