## Supplemental Table 10 for "Persistent *Salmonella* infections in humans are associated with mutations in the BarA/SirA regulatory pathway"

### Sheet: Sheet2
Supplemental Table 9: List of potential Salmonella AMR genes
Salmonella AMR Genes
AAC(3)-Ib
AAC(3)-Id
AAC(3)-IV
AAC(3)-VIa
AAC(3)-VIIIa
AAC(6')-Iaa
AAC(6')-Ib-cr
AAC(6')-Ib-Hangzhou
AAC(6')-Ib7
AAC(6')-Ii
AAC(6')-Iy
aadA
aadA12
aadA13
aadA15
aadA16
aadA17
aadA2
aadA21
aadA24
aadA25
aadA6/aadA10
aadA7
aadA9
AcrE
AcrF
AIM-1
amrB
ANT(2'')-Ia
ANT(3'')-IIc
ANT(4')-Ib
APH(3'')-Ib
APH(3')-Ia
APH(4)-Ia
APH(6)-Ic
APH(6)-Id
arr-3
BahA
BcII
Bifidobacterium ileS conferring resistance to mupirocin
Bla1
Brucella suis mprF
BUT-1
CARB-12
CARB-2
CARB-7
catB3
catI
CatU
ceoB
CfxA3
chrB
cphA2
CTX-M-41
CTX-M-5
CTX-M-6
CTX-M-8
dfrA12
dfrA14
dfrA15
DHA-16
emrK
Erm(38)צצ
Escherichia coli ampC beta-lactamase
Escherichia coli CyaA with mutation conferring resistance to fosfomycin
Escherichia coli gyrA conferring resistance to fluoroquinolones
Escherichia coli gyrA with mutation conferring resistance to triclosan
Escherichia coli nfsA mutations conferring resistance to nitrofurantoin
Escherichia coli parC conferring resistance to fluoroquinolone
EXO-1
floR
FosA2
FosA3
FosA7
FosB
FOX-10
FOX-9
IMI-7
Klebsiella pneumoniae OmpK37
Laribacter hongkongensis ampC beta-lactamase
LEN-13
LEN-19
lmrB
lmrC
lnuA
LRA-13
LRA-3
MCR-3.2
MCR-4
mdtE
mdtF
mdtH
mdtN
mdtO
mef(B)
MexD
mexQ
MexS
MexW
Morganella morganii gyrB conferring resistance to fluoroquinolone
mphA
mphB
mphL
mphO
myrA
OKP-A-12
OKP-B-10
OKP-B-20
OpmB
OprA
oqxA
oqxB
otr(A)
OXA-1
OXA-192
OXA-209
OXA-251
OXA-29
OXA-97
PDC-6
PEDO-3
pp-flo
Pseudomonas aeruginosa catB6
qacH
QnrB19
QnrB2
QnrB34
QnrB36
QnrB42
QnrB6
QnrB61
QnrS1
QnrS5
ramA
RCP-1
ROB-1
rosA
rpoB2
Salmonella enterica cmlA
SAT-2
Sed-1
Shigella flexneri chloramphenicol acetyltransferase
SHV-37
smeE
srmB
Staphylococcus mupA conferring resistance to mupirocin
sul1
sul2
sul3
TEM-1
TEM-108
TEM-117
TEM-124
TEM-141
TEM-162
TEM-177
TEM-178
TEM-187
TEM-191
TEM-192
TEM-194
TEM-26
TEM-60
TEM-75
TEM-87
TEM-88
TEM-91
tet(59)
tet(A)
tet(B)
tet(C)
tet(D)
tet(G)
tet(J)
tet(Y)
tet36
tet44
tetR
TolC
vanE
vanUG
vanXI
VCC-1
vgaD
vmlR
YojI
